# Metagenomics of the modern and historical human oral microbiome with phylogenetic studies on *Streptococcus mutans* and *Streptococcus sobrinus*

**DOI:** 10.1101/842542

**Authors:** Mark Achtman, Zhemin Zhou

## Abstract

We have recently developed bioinformatic tools to accurately assign metagenomic sequence reads to microbial taxa: SPARSE [1] for probabilistic, taxonomic classification of sequence reads, EToKi [2] for assembling and polishing genomes from short read sequences, and GrapeTree [3], a graphic visualizer of genetic distances between large numbers of genomes. Together, these methods support comparative analyses of genomes from ancient skeletons and modern humans [2,4]. Here we illustrate these capabilities with 784 samples from historical dental calculus, modern saliva and modern dental plaque. The analyses revealed 1591 microbial species within the oral microbiome. We anticipated that the oral complexes of Socransky *et al.* [5] would predominate among taxa whose frequencies differed by source. However, although some species discriminated between sources, we could not confirm the existence of the complexes. The results also illustrate further functionality of our pipelines with two species that are associated with dental caries, *Streptococcus mutans* and *Streptococcus sobrinus.* They were rare in historical dental calculus but common in modern plaque, and even more common in saliva. Reconstructed draft genomes of these two species from metagenomic samples in which they were abundant were combined with modern public genomes to provide a detailed overview of their core genomic diversity.
