## Supplementary material for "Metagenomics of the modern and historical human oral microbiome with phylogenetic studies on *Streptococcus mutans* and *Streptococcus sobrinus*": Table S4

### Sheet: publication
Philosophical Transactions of the Royal Society B
Metagenomics of the modern and historical human oral microbiome with phylogenetic studies on Streptococcus mutans and Streptococcus sobrinus
Mark Achtman and Zhemin Zhou
Warwick Medical School, University of Warwick, Coventry, UK
Author for correspondence:
Mark Achtman (m.achtman@warwick.ac.uk)

### Sheet: Table S4A
Philosophical Transactions of the Royal Society B
Metagenomics of the modern and historical human oral microbiome with phylogenetic studies on Streptococcus mutans and Streptococcus sobrinus
Mark Achtman and Zhemin Zhou
Table S4A. 50 most abundant species over all oral metagenomes
Group	Species	Average percent of reads from
		all metagenomes	ancient dental calculus	modern plaque	saliva	Most abundant source
s2189	Corynebacterium matruchotii	1.47893	0.370099	3.66722	0.171253	Plaque
s3080	Actinomyces dentalis	1.17511	3.29107	1.82084	0.0948037	Dental calculus
s2214	Neisseria subflava	1.06199	0.0053987	0.150376	2.03836	Saliva
s1689	Neisseria sicca	1.02538	0.827959	1.11781	1.01295	Plaque
s19193	Actinomyces naeslundii	0.936029	0.123483	2.25908	0.185807	Plaque
s6888	Prevotella melaninogenica	0.891598	0.0015577	0.201683	1.65622	Saliva
s330	Rothia sp. HMSC068E02	0.883463	0.00782372	0.0988708	1.71421	Saliva
s17409	Actinomyces sp. oral taxon 448	0.842549	0.000684177	2.21253	0.0658615	Plaque
s1439	Actinomyces viscosus	0.803797	0.122837	1.6014	0.40585	Plaque
s613	Veillonella parvula	0.797635	0.0210134	1.71936	0.33483	Plaque
s14414	Veillonella atypica	0.792984	0.000308301	0.27324	1.40374	Saliva
s2215	Lautropia mirabilis	0.63343	0.551426	0.762405	0.56109	Plaque
s1171	Streptococcus salivarius	0.525836	0.000485782	0.0160036	1.05325	Saliva
s3377	Prevotella histicola	0.517842	1.64072e-06	0.00282606	1.04697	Saliva
s4380	Porphyromonas sp. oral taxon 279	0.516569	0.0130068	0.349629	0.783503	Saliva
s7050	Haemophilus sp. HMSC066D02	0.45549	0.00695379	0.0811301	0.860606	Saliva
s72	Streptococcus sanguinis	0.449562	0.65919	0.526103	0.333215	Dental calculus
s16976	Streptococcus parasanguinis	0.445015	0.0002404	0.0292247	0.879787	Saliva
s16672	Neisseria lactamica	0.443486	0.00548929	0.45542	0.55913	Saliva
s60729	Veillonella infantium	0.440937	0.000191205	0.00926802	0.886341	Saliva
s2294	Actinomyces graevenitzii	0.437899	6.72085e-06	0.00377462	0.884313	Saliva
s23729	Actinobaculum sp. oral taxon 183	0.429456	0.0474045	1.09932	0.0412731	Plaque
s17484	Prevotella sp. C561	0.423699	7.56377e-05	0.0232488	0.841083	Saliva
s18983	Actinomyces sp. ICM47	0.411287	2.91534e-05	0.00311887	0.830881	Saliva
s154	Rothia sp. HMSC08A08	0.409562	0.0838168	0.5517	0.396741	Plaque
s16337	Selenomonas noxia	0.407198	0.0379056	1.06016	0.0279262	Plaque
s18396	Rothia dentocariosa	0.345182	0.163964	0.437682	0.328094	Plaque
s17082	Haemophilus parainfluenzae	0.339256	0.0370145	0.383982	0.391996	Saliva
s6239	Olsenella sp. oral taxon 807	0.337171	1.05764	0.4883	0.0203102	Dental calculus
s16975	Streptococcus infantis	0.331779	0.00263704	0.0296852	0.649368	Saliva
s3020	Propionibacterium acidifaciens	0.310199	0.00942485	0.785524	0.0431892	Plaque
s10648	Streptococcus oralis	0.303377	0.118674	0.33956	0.329043	Plaque
s8897	Streptococcus mitis	0.292432	0.00157255	0.120857	0.502346	Saliva
s939	Pseudopropionibacterium propionicum	0.286126	0.706365	0.485548	0.0187871	Dental calculus
s1193	Neisseria elongata	0.276119	0.270816	0.442934	0.153916	Plaque
s8820	Ottowia sp. Marseille-P4747	0.266372	1.36947	0.156279	0.0344745	Dental calculus
s2254	Prevotella pallens	0.262182	4.06413e-05	0.0319122	0.507461	Saliva
s4523	Methanobrevibacter oralis	0.247748	1.76496	0.000161263	0.000109719	Dental calculus
s9974	Tannerella sp. oral taxon HOT-286	0.230828	0.032729	0.532913	0.0631092	Plaque
s896	Tannerella forsythia	0.228653	0.845016	0.225735	0.0556239	Dental calculus
s11914	Capnocytophaga sputigena	0.216555	0.279459	0.337878	0.108701	Plaque
s9018	Fusobacterium nucleatum subsp. polymorphum	0.213926	0.0935227	0.469732	0.0584429	Plaque
s1943	Fusobacterium periodonticum	0.21238	0.00889091	0.0757953	0.371511	Saliva
s40727	Rothia mucilaginosa	0.211278	3.71369e-05	0.00466861	0.424543	Saliva
s16366	Prevotella conceptionensis	0.210659	0.0885891	0.437687	0.0769925	Plaque
s3161	Actinomyces sp. oral taxon 849	0.206971	0.0716475	0.486436	0.038183	Plaque
s117595	Veillonella rogosae	0.205718	0.000987489	0.0153875	0.40506	Saliva
s16982	Streptococcus cristatus	0.203756	0.017808	0.332399	0.161207	Plaque
s108800	Desulfobulbus sp. ORNL	0.19844	1.32408	0.0267001	0.00585444	Dental calculus
s11923	Capnocytophaga leadbetteri	0.197911	0.151887	0.315253	0.123972	Plaque
Note: ordered decreasingly by average proportion of reads in all oral samples (yellow)

### Sheet: Table S4B Dental calculus
Table S4B. 30 most abundant species in ancient dental calculus samples
Group	Species	Average percent of reads from
		ancient dental calculus	modern plaque	saliva
s3080	Actinomyces dentalis	3.29107	1.82084	0.0948037
s4523	Methanobrevibacter oralis	1.76496	0.000161263	0.000109719
s8820	Ottowia sp. Marseille-P4747	1.36947	0.156279	0.0344745
s9975	Anaerolineaceae bacterium oral taxon 439	1.33202	0.0201356	0.00281075
s108800	Desulfobulbus sp. ORNL	1.32408	0.0267001	0.00585444
s1438	Desulfomicrobium orale	1.222	0.0138979	0.00656211
s6239	Olsenella sp. oral taxon 807	1.05764	0.4883	0.0203102
s896	Tannerella forsythia	0.845016	0.225735	0.0556239
s1689	Neisseria sicca	0.827959	1.11781	1.01295
s939	Pseudopropionibacterium propionicum	0.706365	0.485548	0.0187871
s72	Streptococcus sanguinis	0.65919	0.526103	0.333215
s2215	Lautropia mirabilis	0.551426	0.762405	0.56109
s16414	Bacteroidetes oral taxon 274	0.537027	0.117432	0.025243
s34880	Streptococcus sp. DD04	0.391129	0.0179265	0.0127326
s23769	Peptostreptococcaceae bacterium oral taxon 113	0.371196	0.00338082	0.00296906
s2189	Corynebacterium matruchotii	0.370099	3.66722	0.171253
s11914	Capnocytophaga sputigena	0.279459	0.337878	0.108701
s1952	Abiotrophia sp. HMSC24B09	0.276808	0.131766	0.0923133
s1193	Neisseria elongata	0.270816	0.442934	0.153916
s2691	Prevotella loescheii	0.26865	0.15426	0.0292685
s34	Treponema denticola	0.265531	0.0918781	0.0261658
s6742	Aggregatibacter aphrophilus	0.263446	0.0909963	0.0311291
s2125	Eikenella corrodens	0.240953	0.0991807	0.0162846
s96831	Actinomyces sp. Marseille-P3257	0.235316	0.000121725	0.000278978
s23695	Treponema socranskii	0.227376	0.0696773	0.00513982
s2186	Capnocytophaga gingivalis	0.206825	0.263221	0.0825961
s2151	[Eubacterium] saphenum	0.199244	0.0167085	0.0408218
s2468	Phocaeicola abscessus	0.197511	0.0131824	0.00246708
s16680	Campylobacter rectus	0.187938	0.0332628	0.0301973
s2829	Capnocytophaga granulosa	0.187879	0.237515	0.0859361
Note: ordered decreasingly by average proportion of reads in dental calculus samples (yellow)

### Sheet: Table S4C Plaque
Table S4C. 30 most abundant species in plaque samples
Group	Species	Average percent of reads from
		ancient dental calculus	modern plaque	saliva
s2189	Corynebacterium matruchotii	0.370099	3.66722	0.171253
s19193	Actinomyces naeslundii	0.123483	2.25908	0.185807
s17409	Actinomyces sp. oral taxon 448	0.000684177	2.21253	0.0658615
s3080	Actinomyces dentalis	3.29107	1.82084	0.0948037
s613	Veillonella parvula	0.0210134	1.71936	0.33483
s1439	Actinomyces viscosus	0.122837	1.6014	0.40585
s1689	Neisseria sicca	0.827959	1.11781	1.01295
s23729	Actinobaculum sp. oral taxon 183	0.0474045	1.09932	0.0412731
s16337	Selenomonas noxia	0.0379056	1.06016	0.0279262
s3020	Propionibacterium acidifaciens	0.00942485	0.785524	0.0431892
s2215	Lautropia mirabilis	0.551426	0.762405	0.56109
s154	Rothia sp. HMSC08A08	0.0838168	0.5517	0.396741
s9974	Tannerella sp. oral taxon HOT-286	0.032729	0.532913	0.0631092
s72	Streptococcus sanguinis	0.65919	0.526103	0.333215
s6239	Olsenella sp. oral taxon 807	1.05764	0.4883	0.0203102
s3161	Actinomyces sp. oral taxon 849	0.0716475	0.486436	0.038183
s939	Pseudopropionibacterium propionicum	0.706365	0.485548	0.0187871
s9018	Fusobacterium nucleatum subsp. polymorphum	0.0935227	0.469732	0.0584429
s1877	Actinomyces sp. oral taxon 877	0.0771863	0.467341	0.0273289
s16672	Neisseria lactamica	0.00548929	0.45542	0.55913
s1193	Neisseria elongata	0.270816	0.442934	0.153916
s2350	Actinomyces massiliensis	0.106923	0.43895	0.0417209
s16366	Prevotella conceptionensis	0.0885891	0.437687	0.0769925
s18396	Rothia dentocariosa	0.163964	0.437682	0.328094
s16385	Actinomycetaceae bacterium BA112	0.000949446	0.424998	0.0147149
s821	Selenomonas sputigena	0.00640521	0.413908	0.0355529
s67104	Actinomyces oris	0.0220185	0.41265	0.0542383
s17082	Haemophilus parainfluenzae	0.0370145	0.383982	0.391996
s452	Streptococcus gordonii	0.159666	0.359954	0.0781391
s4380	Porphyromonas sp. oral taxon 279	0.0130068	0.349629	0.783503
Note: ordered decreasingly by average proportion of reads in plaque samples (yellow)

### Sheet: Table S4D Saliva
Table S4D. 30 most abundant species in saliva samples
Group	Species	Average percent of reads from
		ancient dental calculus	modern plaque	saliva
s2214	Neisseria subflava	0.0053987	0.150376	2.03836
s330	Rothia sp. HMSC068E02	0.00782372	0.0988708	1.71421
s6888	Prevotella melaninogenica	0.0015577	0.201683	1.65622
s14414	Veillonella atypica	0.000308301	0.27324	1.40374
s1171	Streptococcus salivarius	0.000485782	0.0160036	1.05325
s3377	Prevotella histicola	1.64072e-06	0.00282606	1.04697
s1689	Neisseria sicca	0.827959	1.11781	1.01295
s60729	Veillonella infantium	0.000191205	0.00926802	0.886341
s2294	Actinomyces graevenitzii	6.72085e-06	0.00377462	0.884313
s16976	Streptococcus parasanguinis	0.0002404	0.0292247	0.879787
s7050	Haemophilus sp. HMSC066D02	0.00695379	0.0811301	0.860606
s17484	Prevotella sp. C561	7.56377e-05	0.0232488	0.841083
s18983	Actinomyces sp. ICM47	2.91534e-05	0.00311887	0.830881
s4380	Porphyromonas sp. oral taxon 279	0.0130068	0.349629	0.783503
s16975	Streptococcus infantis	0.00263704	0.0296852	0.649368
s2215	Lautropia mirabilis	0.551426	0.762405	0.56109
s16672	Neisseria lactamica	0.00548929	0.45542	0.55913
s2254	Prevotella pallens	4.06413e-05	0.0319122	0.507461
s8897	Streptococcus mitis	0.00157255	0.120857	0.502346
s40727	Rothia mucilaginosa	3.71369e-05	0.00466861	0.424543
s1439	Actinomyces viscosus	0.122837	1.6014	0.40585
s117595	Veillonella rogosae	0.000987489	0.0153875	0.40506
s154	Rothia sp. HMSC08A08	0.0838168	0.5517	0.396741
s17082	Haemophilus parainfluenzae	0.0370145	0.383982	0.391996
s1943	Fusobacterium periodonticum	0.00889091	0.0757953	0.371511
s27395	Atopobium parvulum	0.00178303	0.0235008	0.364716
s18393	Prevotella sp. oral taxon 306	4.64467e-05	0.00883435	0.339716
s613	Veillonella parvula	0.0210134	1.71936	0.33483
s72	Streptococcus sanguinis	0.65919	0.526103	0.333215
s10648	Streptococcus oralis	0.118674	0.33956	0.329043
Note: ordered decreasingly by average proportion of reads in saliva samples (yellow)
