## Supplementary material for "Metagenomics of the modern and historical human oral microbiome with phylogenetic studies on *Streptococcus mutans* and *Streptococcus sobrinus*": Table S5

### Sheet: Table S5
Philosophical Transactions of the Royal Society B
Metagenomics of the modern and historical human oral microbiome with phylogenetic studies on Streptococcus mutans and Streptococcus sobrinus
Mark Achtman and Zhemin Zhou
Table S5. 258 Reference genomes of Mutans Streptococci deposited in RefSeq (11/10/2019)
RefSeq	Strain	Country	Year	Species	Source
GCF_000007465	UA159	-	-	S. mutans	-
GCF_000091645	NN2025	Japan	2002	S. mutans	Dental caries; Homo sapiens
GCF_000228745	TCI-101	Brazil	2009	S. mutans	Dental Plaque; Homo sapiens
GCF_000228765	TCI-109	Brazil	2009	S. mutans	Dental Plaque; Homo sapiens
GCF_000228785	TCI-11	Brazil	2009	S. mutans	Dental Plaque; Homo sapiens
GCF_000228805	TCI-110	Brazil	2009	S. mutans	Dental Plaque; Homo sapiens
GCF_000228825	TCI-116	Brazil	2009	S. mutans	Dental Plaque; Homo sapiens
GCF_000228845	TCI-120	Brazil	2009	S. mutans	Dental Plaque; Homo sapiens
GCF_000228865	TCI-123	Brazil	2009	S. mutans	Dental Plaque; Homo sapiens
GCF_000228885	TCI-125	Brazil	2009	S. mutans	Dental Plaque; Homo sapiens
GCF_000228905	TCI-138	Brazil	2009	S. mutans	Dental Plaque; Homo sapiens
GCF_000228925	TCI-143	Brazil	2009	S. mutans	Dental Plaque; Homo sapiens
GCF_000228945	TCI-145	Brazil	2009	S. mutans	Dental Plaque; Homo sapiens
GCF_000228965	TCI-146	Brazil	2009	S. mutans	Dental Plaque; Homo sapiens
GCF_000228985	TCI-148	Brazil	2009	S. mutans	Dental Plaque; Homo sapiens
GCF_000229005	TCI-149	Brazil	2009	S. mutans	Dental Plaque; Homo sapiens
GCF_000229025	TCI-151	Brazil	2009	S. mutans	Dental Plaque; Homo sapiens
GCF_000229045	TCI-152	Brazil	2009	S. mutans	Dental Plaque; Homo sapiens
GCF_000229065	TCI-153	Brazil	2009	S. mutans	Dental Plaque; Homo sapiens
GCF_000229085	TCI-154	Brazil	2009	S. mutans	Dental Plaque; Homo sapiens
GCF_000229105	TCI-162	Brazil	2009	S. mutans	Dental Plaque; Homo sapiens
GCF_000229125	TCI-163	Brazil	2009	S. mutans	Dental Plaque; Homo sapiens
GCF_000229145	TCI-164	Brazil	2009	S. mutans	Dental Plaque; Homo sapiens
GCF_000229165	TCI-169	Brazil	2009	S. mutans	Dental Plaque; Homo sapiens
GCF_000229185	TCI-170	Brazil	2009	S. mutans	Dental Plaque; Homo sapiens
GCF_000229205	TCI-173	Brazil	2009	S. mutans	Dental Plaque; Homo sapiens
GCF_000229225	TCI-176	Brazil	2009	S. mutans	Dental Plaque; Homo sapiens
GCF_000229245	TCI-177	Brazil	2009	S. mutans	Dental Plaque; Homo sapiens
GCF_000229265	TCI-179	Brazil	2009	S. mutans	Dental Plaque; Homo sapiens
GCF_000229285	TCI-187	Brazil	2009	S. mutans	Dental Plaque; Homo sapiens
GCF_000229305	TCI-191	Brazil	2009	S. mutans	Dental Plaque; Homo sapiens
GCF_000229325	TCI-196	Brazil	2009	S. mutans	Dental Plaque; Homo sapiens
GCF_000229345	TCI-201	Brazil	2009	S. mutans	Dental Plaque; Homo sapiens
GCF_000229365	TCI-202	Brazil	2009	S. mutans	Dental Plaque; Homo sapiens
GCF_000229385	TCI-204	Brazil	2009	S. mutans	Dental Plaque; Homo sapiens
GCF_000229405	TCI-210	Brazil	2009	S. mutans	Dental Plaque; Homo sapiens
GCF_000229425	TCI-212	Brazil	2009	S. mutans	Dental Plaque; Homo sapiens
GCF_000229445	TCI-218	Brazil	2009	S. mutans	Dental Plaque; Homo sapiens
GCF_000229465	TCI-219	Brazil	2009	S. mutans	Dental Plaque; Homo sapiens
GCF_000229485	TCI-220	Brazil	2009	S. mutans	Dental Plaque; Homo sapiens
GCF_000229505	TCI-222	Brazil	2009	S. mutans	Dental Plaque; Homo sapiens
GCF_000229525	TCI-223	Brazil	2009	S. mutans	Dental Plaque; Homo sapiens
GCF_000229545	TCI-224	Brazil	2009	S. mutans	Dental Plaque; Homo sapiens
GCF_000229565	TCI-227	Brazil	2009	S. mutans	Dental Plaque; Homo sapiens
GCF_000229585	TCI-228	Brazil	2009	S. mutans	Dental Plaque; Homo sapiens
GCF_000229605	TCI-234	Brazil	2009	S. mutans	Dental Plaque; Homo sapiens
GCF_000229625	TCI-239	Brazil	2009	S. mutans	Dental Plaque; Homo sapiens
GCF_000229645	TCI-242	Brazil	2009	S. mutans	Dental Plaque; Homo sapiens
GCF_000229665	TCI-243	Brazil	2009	S. mutans	Dental Plaque; Homo sapiens
GCF_000229685	TCI-244	Brazil	2009	S. mutans	Dental Plaque; Homo sapiens
GCF_000229705	TCI-249	Brazil	2009	S. mutans	Dental Plaque; Homo sapiens
GCF_000229725	TCI-256	Brazil	2009	S. mutans	Dental Plaque; Homo sapiens
GCF_000229745	TCI-260	Brazil	2009	S. mutans	Dental Plaque; Homo sapiens
GCF_000229765	TCI-264	Brazil	2009	S. mutans	Dental Plaque; Homo sapiens
GCF_000229785	TCI-267	Brazil	2009	S. mutans	Dental Plaque; Homo sapiens
GCF_000229805	TCI-268	Brazil	2009	S. mutans	Dental Plaque; Homo sapiens
GCF_000229825	TCI-278	Brazil	2009	S. mutans	Dental Plaque; Homo sapiens
GCF_000229845	TCI-279	Brazil	2009	S. mutans	Dental Plaque; Homo sapiens
GCF_000229865	TCI-280	Brazil	2009	S. mutans	Dental Plaque; Homo sapiens
GCF_000229885	TCI-289	Brazil	2009	S. mutans	Dental Plaque; Homo sapiens
GCF_000229905	TCI-292	Brazil	2009	S. mutans	Dental Plaque; Homo sapiens
GCF_000229925	TCI-294	Brazil	2009	S. mutans	Dental Plaque; Homo sapiens
GCF_000229945	TCI-298	Brazil	2009	S. mutans	Dental Plaque; Homo sapiens
GCF_000229965	TCI-30	Brazil	2009	S. mutans	Dental Plaque; Homo sapiens
GCF_000229985	TCI-399	Brazil	2009	S. mutans	Dental Plaque; Homo sapiens
GCF_000230005	TCI-400	Brazil	2009	S. mutans	Dental Plaque; Homo sapiens
GCF_000230025	TCI-51	Brazil	2009	S. mutans	Dental Plaque; Homo sapiens
GCF_000230045	TCI-62	Brazil	2009	S. mutans	Dental Plaque; Homo sapiens
GCF_000230065	TCI-70	Brazil	2009	S. mutans	Dental Plaque; Homo sapiens
GCF_000230085	TCI-75	Brazil	2009	S. mutans	Dental Plaque; Homo sapiens
GCF_000230105	TCI-78	Brazil	2009	S. mutans	Dental Plaque; Homo sapiens
GCF_000230125	TCI-82	Brazil	2009	S. mutans	Dental Plaque; Homo sapiens
GCF_000230145	TCI-85	Brazil	2009	S. mutans	Dental Plaque; Homo sapiens
GCF_000230165	TCI-86	Brazil	2009	S. mutans	Dental Plaque; Homo sapiens
GCF_000230185	TCI-92	Brazil	2009	S. mutans	Dental Plaque; Homo sapiens
GCF_000230205	TCI-96	Brazil	2009	S. mutans	Dental Plaque; Homo sapiens
GCF_000230225	TCI-99	Brazil	2009	S. mutans	Dental Plaque; Homo sapiens
GCF_000271865	GS-5	-	-	S. mutans	-
GCF_000284575	LJ23	-	-	S. mutans	-
GCF_000339055	S1B	Turkey	2001	S. mutans	Oral cavity; Homo sapiens
GCF_000339075	SA41	South Africa	2001	S. mutans	Oral cavity; Homo sapiens
GCF_000339095	SF12	United States	2001	S. mutans	Oral cavity; Homo sapiens
GCF_000339115	R221	Brazil	-	S. mutans	Oral cavity; Homo sapiens
GCF_000339135	M230	Brazil	-	S. mutans	Oral cavity; Homo sapiens
GCF_000339155	15JP3	Brazil	-	S. mutans	Oral cavity; Homo sapiens
GCF_000339175	4SM1	Brazil	-	S. mutans	Oral cavity; Homo sapiens
GCF_000339195	2ST1	Brazil	-	S. mutans	Oral cavity; Homo sapiens
GCF_000339215	4VF1	Brazil	-	S. mutans	Oral cavity; Homo sapiens
GCF_000339235	15VF2	Brazil	-	S. mutans	Oral cavity; Homo sapiens
GCF_000339255	11VS1	Brazil	-	S. mutans	Oral cavity; Homo sapiens
GCF_000339275	5SM3	Brazil	-	S. mutans	Oral cavity; Homo sapiens
GCF_000339295	NFSM2	United Kingdom	1994	S. mutans	Oral cavity; Homo sapiens
GCF_000339315	A9	United Kingdom	2006	S. mutans	Oral cavity; Homo sapiens
GCF_000339335	N29	United Kingdom	1991	S. mutans	Oral cavity; Homo sapiens
GCF_000339355	NMT4863	Japan	1980	S. mutans	Oral cavity; Homo sapiens
GCF_000339375	T4	United Kingdom	2006	S. mutans	Oral cavity; Homo sapiens
GCF_000339395	NFSM1	United Kingdom	1994	S. mutans	Oral cavity; Homo sapiens
GCF_000339415	NV1996	United States	1991	S. mutans	Oral cavity; Homo sapiens
GCF_000339435	SF14	United States	2001	S. mutans	Oral cavity; Homo sapiens
GCF_000339455	SM6	Hong Kong	2001	S. mutans	Oral cavity; Homo sapiens
GCF_000339475	U2A	Turkey	2005	S. mutans	Oral cavity; Homo sapiens
GCF_000339495	NLML8	United Kingdom	2002	S. mutans	Oral cavity; Homo sapiens
GCF_000339515	14D	Iceland	1990	S. mutans	Oral cavity; Homo sapiens
GCF_000339535	21	Iceland	1990	S. mutans	Oral cavity; Homo sapiens
GCF_000339555	B	Iceland	1990	S. mutans	Oral cavity; Homo sapiens
GCF_000339575	SM1	Hong Kong	2001	S. mutans	Oral cavity; Homo sapiens
GCF_000339595	8ID3	Brazil	-	S. mutans	Oral cavity; Homo sapiens
GCF_000339615	SA38	South Africa	2001	S. mutans	Oral cavity; Homo sapiens
GCF_000339635	OMZ175	-	-	S. mutans	Oral cavity; Homo sapiens
GCF_000339655	1SM1	Brazil	-	S. mutans	Oral cavity; Homo sapiens
GCF_000339675	3SN1	Brazil	-	S. mutans	Oral cavity; Homo sapiens
GCF_000339695	11A1	Brazil	-	S. mutans	Oral cavity; Homo sapiens
GCF_000339715	11SSST2	Brazil	-	S. mutans	Oral cavity; Homo sapiens
GCF_000339735	2VS1	Brazil	-	S. mutans	Oral cavity; Homo sapiens
GCF_000339755	NVAB	United States	1994	S. mutans	Oral cavity; Homo sapiens
GCF_000339775	A19	United Kingdom	2006	S. mutans	Oral cavity; Homo sapiens
GCF_000339795	U138	United Kingdom	2006	S. mutans	Oral cavity; Homo sapiens
GCF_000339815	G123	United Kingdom	2006	S. mutans	Oral cavity; Homo sapiens
GCF_000339835	M21	United Kingdom	2006	S. mutans	Oral cavity; Homo sapiens
GCF_000339855	N34	United Kingdom	1997	S. mutans	Oral cavity; Homo sapiens
GCF_000339875	NLML4	United Kingdom	2001	S. mutans	Oral cavity; Homo sapiens
GCF_000339895	NLML5	United Kingdom	2001	S. mutans	Oral cavity; Homo sapiens
GCF_000339915	NLML9	United Kingdom	2001	S. mutans	Oral cavity; Homo sapiens
GCF_000339935	M2A	United Kingdom	2006	S. mutans	Oral cavity; Homo sapiens
GCF_000339955	N3209	United Kingdom	1979	S. mutans	Oral cavity; Homo sapiens
GCF_000339975	N66	United Kingdom	1997	S. mutans	Oral cavity; Homo sapiens
GCF_000339995	W6	United Kingdom	2006	S. mutans	Oral cavity; Homo sapiens
GCF_000340015	SF1	United States	2001	S. mutans	Oral cavity; Homo sapiens
GCF_000340035	ST1	United Kingdom	2006	S. mutans	Oral cavity; Homo sapiens
GCF_000340055	ST6	United Kingdom	2006	S. mutans	Oral cavity; Homo sapiens
GCF_000340075	NLML1	United Kingdom	2001	S. mutans	Oral cavity; Homo sapiens
GCF_000340095	1ID3	Brazil	-	S. mutans	Oral cavity; Homo sapiens
GCF_000340115	66-2A	Iceland	1990	S. mutans	Oral cavity; Homo sapiens
GCF_000340135	SM4	Hong Kong	2001	S. mutans	Oral cavity; Homo sapiens
GCF_000340155	24	Iceland	1990	S. mutans	Oral cavity; Homo sapiens
GCF_000340175	U2B	Turkey	2005	S. mutans	Homo sapiens
GCF_000347795	5DC8	United Kingdom	-	S. mutans	Root caries; Homo sapiens
GCF_000347815	KK21	Germany	-	S. mutans	Enamel caries; Homo sapiens; adult
GCF_000347835	KK23	Germany	-	S. mutans	Enamel caries; Homo sapiens; child
GCF_000347855	AC4446	Germany	-	S. mutans	Homo sapiens; infective endocarditis
GCF_000347875	ATCC 25175	-	-	S. mutans	Carious dentine; Homo sapiens
GCF_000347895	NCTC 11060	Denmark	-	S. mutans	Blood; Homo sapiens
GCF_000375505	DSM 20523	-	-	S. mutans	Carious dentine; Homo sapiens
GCF_000496535	PKUSS-HG01	China	2003	S. mutans	Dental Plaque; Homo sapiens
GCF_000496555	PKUSS-LG01	China	2003	S. mutans	Dental Plaque; Homo sapiens
GCF_000522565	B05Sm11	United States	2003	S. mutans	Oral cavity; Homo sapiens
GCF_000522585	B13Sm1	United States	2003	S. mutans	Oral cavity; Homo sapiens
GCF_000522605	B12Sm1	United States	2003	S. mutans	Oral cavity; Homo sapiens
GCF_000522625	B084SM-A	United States	2008	S. mutans	Oral cavity; Homo sapiens
GCF_000522645	B107SM-B	United States	2009	S. mutans	Oral cavity; Homo sapiens
GCF_000522665	B07Sm2	United States	2003	S. mutans	Oral cavity; Homo sapiens
GCF_000522685	B09Sm1	United States	2003	S. mutans	Oral cavity; Homo sapiens
GCF_000522705	B24Sm2	United States	2004	S. mutans	Oral cavity; Homo sapiens
GCF_000522725	B102SM-B	United States	2009	S. mutans	Oral cavity; Homo sapiens
GCF_000522745	B112SM-A	United States	2009	S. mutans	Oral cavity; Homo sapiens
GCF_000522765	B04Sm5	United States	2003	S. mutans	Oral cavity; Homo sapiens
GCF_000522785	B082SM-A	United States	2008	S. mutans	Oral cavity; Homo sapiens
GCF_000522805	B06Sm2	United States	2003	S. mutans	Oral cavity; Homo sapiens
GCF_000522825	B85SM-B	United States	2008	S. mutans	Oral cavity; Homo sapiens
GCF_000522845	B88SM-A	United States	2008	S. mutans	Oral cavity; Homo sapiens
GCF_000522865	B16 P Sm1	United States	2003	S. mutans	Oral cavity; Homo sapiens
GCF_000522885	B23Sm1	United States	2004	S. mutans	Oral cavity; Homo sapiens
GCF_000522905	B111SM-A	United States	2009	S. mutans	Oral cavity; Homo sapiens
GCF_000522925	B114SM-A	United States	2009	S. mutans	Oral cavity; Homo sapiens
GCF_000522945	B115SM-A	United States	2009	S. mutans	Oral cavity; Homo sapiens
GCF_000817065	UA159-FR	-	-	S. mutans	-
GCF_001068415	1006_SMUT	United States	-	S. mutans	Homo sapiens
GCF_001069835	1002_SMUT	United States	-	S. mutans	Homo sapiens
GCF_001073145	503_SMUT	United States	-	S. mutans	Homo sapiens
GCF_001558215	NG8	Papua New Guinea	1978	S. mutans	New Guinea Indigenes
GCF_001625005	ATCC 55676	United States	1982	S. mutans	Oral cavity; Homo sapiens
GCF_001703615	AD01	Italy	2013	S. mutans	Tooth; Homo sapiens
GCF_002083175	FDAARGOS_258	United States	2014	S. mutans	-
GCF_002155285	KCOM 1054 (= ChDC YM3)	South Korea	2005	S. mutans	Homo sapiens
GCF_002157665	HM	Japan	-	S. mutans	Homo sapiens; infective endocarditis
GCF_002179995	B14	United States	1995	S. mutans	Dental Plaque; Homo sapiens
GCF_002212845	PKUSS-6	United States	1984	S. mutans	Caries lesion; Homo sapiens
GCF_002212855	PKUSS-2	China	-	S. mutans	Homo sapiens
GCF_002212885	PKUSS-4	China	-	S. mutans	Homo sapiens
GCF_002212905	PKUSS-5	United Kingdom	1966	S. mutans	Carious dentine; Homo sapiens
GCF_002212925	PKUSS-8	Sweden	1966	S. mutans	Dental Plaque; Homo sapiens
GCF_002212935	PKUSS-9	United States	-	S. mutans	Homo sapiens
GCF_002212965	PKUSS-11	Japan	-	S. mutans	Homo sapiens
GCF_002212995	PKUSS-7	-	2007	S. mutans	Homo sapiens
GCF_002213005	PKUSS-3	China	-	S. mutans	Caries lesion; Homo sapiens
GCF_002213035	PKUSS-10	Japan	-	S. mutans	Homo sapiens
GCF_002213065	PKUSS-1	China	-	S. mutans	Homo sapiens
GCF_002995555	LAR01	United States	2013	S. mutans	Saliva; Homo sapiens; healthy
GCF_003466855	AM44-1	China	2014	S. mutans	Feces; Homo sapiens
GCF_006386535	35	China	2015	S. mutans	Oral cavity; Homo sapiens
GCF_006739205	NBRC 13955	-	-	S. mutans	-
GCF_900459345	NCTC10923	-	1966	S. mutans	-
GCF_900475095	NCTC10449	-	1966	S. mutans	Carious dentine; Homo sapiens
GCF_900636835	NCTC10832	United Kingdom	1972	S. mutans	Dental abscess; Homo sapiens
GCF_902365065	MGYG-HGUT-00277	China	-	S. mutans	Gut; Homo sapiens
GCF_000227785	TCI-9	Brazil	2009	S. sobrinus	Dental Plaque; Homo sapiens
GCF_000227805	TCI-13	Brazil	2009	S. sobrinus	Dental Plaque; Homo sapiens
GCF_000227825	TCI-16	Brazil	2009	S. sobrinus	Dental Plaque; Homo sapiens
GCF_000227845	TCI-28	Brazil	2009	S. sobrinus	Dental Plaque; Homo sapiens
GCF_000227865	TCI-50	Brazil	2009	S. sobrinus	Dental Plaque; Homo sapiens
GCF_000227885	TCI-53	Brazil	2009	S. sobrinus	Dental Plaque; Homo sapiens
GCF_000227905	TCI-54	Brazil	2009	S. sobrinus	Dental Plaque; Homo sapiens
GCF_000227925	TCI-56	Brazil	2009	S. sobrinus	Dental Plaque; Homo sapiens
GCF_000227945	TCI-61	Brazil	2009	S. sobrinus	Dental Plaque; Homo sapiens
GCF_000227965	TCI-77	Brazil	2009	S. sobrinus	Dental Plaque; Homo sapiens
GCF_000227985	TCI-79	Brazil	2009	S. sobrinus	Dental Plaque; Homo sapiens
GCF_000228005	TCI-80	Brazil	2009	S. sobrinus	Dental Plaque; Homo sapiens
GCF_000228025	TCI-89	Brazil	2009	S. sobrinus	Dental Plaque; Homo sapiens
GCF_000228045	TCI-98	Brazil	2009	S. sobrinus	Dental Plaque; Homo sapiens
GCF_000228065	TCI-107	Brazil	2009	S. sobrinus	Dental Plaque; Homo sapiens
GCF_000228085	TCI-119	Brazil	2009	S. sobrinus	Dental Plaque; Homo sapiens
GCF_000228125	TCI-124	Brazil	2009	S. sobrinus	Dental Plaque; Homo sapiens
GCF_000228145	TCI-342	Brazil	2009	S. sobrinus	Dental Plaque; Homo sapiens
GCF_000228165	TCI-345	Brazil	2009	S. sobrinus	Dental Plaque; Homo sapiens
GCF_000228225	TCI-352	Brazil	2009	S. sobrinus	Dental Plaque; Homo sapiens
GCF_000228245	TCI-355	Brazil	2009	S. sobrinus	Dental Plaque; Homo sapiens
GCF_000228265	TCI-357	Brazil	2009	S. sobrinus	Dental Plaque; Homo sapiens
GCF_000228285	TCI-363	Brazil	2009	S. sobrinus	Dental Plaque; Homo sapiens
GCF_000228305	TCI-366	Brazil	2009	S. sobrinus	Dental Plaque; Homo sapiens
GCF_000228325	TCI-367	Brazil	2009	S. sobrinus	Dental Plaque; Homo sapiens
GCF_000228345	TCI-373	Brazil	2009	S. sobrinus	Dental Plaque; Homo sapiens
GCF_000228405	TCI-377	Brazil	2009	S. sobrinus	Dental Plaque; Homo sapiens
GCF_000228425	TCI-381	Brazil	2009	S. sobrinus	Dental Plaque; Homo sapiens
GCF_000228445	TCI-384	Brazil	2009	S. sobrinus	Dental Plaque; Homo sapiens
GCF_000228465	TCI-392	Brazil	2009	S. sobrinus	Dental Plaque; Homo sapiens
GCF_000228485	TCI-395	Brazil	2009	S. sobrinus	Dental Plaque; Homo sapiens
GCF_000228505	TCI-396	Brazil	2009	S. sobrinus	Dental Plaque; Homo sapiens
GCF_000228525	TCI-2	Brazil	2009	S. sobrinus	Dental Plaque; Homo sapiens
GCF_000228545	TCI-118	Brazil	2009	S. sobrinus	Dental Plaque; Homo sapiens
GCF_000228585	TCI-160	Brazil	2009	S. sobrinus	Dental Plaque; Homo sapiens
GCF_000228605	TCI-172	Brazil	2009	S. sobrinus	Dental Plaque; Homo sapiens
GCF_000228625	TCI-175	Brazil	2009	S. sobrinus	Dental Plaque; Homo sapiens
GCF_000228665	TCI-200	Brazil	2009	S. sobrinus	Dental Plaque; Homo sapiens
GCF_000228685	TCI-215	Brazil	2009	S. sobrinus	Dental Plaque; Homo sapiens
GCF_000347935	DSM 20742	-	1983	S. sobrinus	Dental Plaque; Homo sapiens
GCF_000467915	W1703	United Kingdom	1989	S. sobrinus	Dental plaque - third molar; Homo sapiens; pericoronitis
GCF_002266475	KCOM 1157	South Korea	2005	S. sobrinus	Homo sapiens
GCF_003172975	10919	-	-	S. sobrinus	Dental Plaque; Homo sapiens
GCF_003176795	NIDR 6715-7	-	-	S. sobrinus	Dental Plaque; Homo sapiens
GCF_003176815	NIDR 6715-15	-	-	S. sobrinus	Dental Plaque; Homo sapiens
GCF_900475365	NCTC10921	United Kingdom	1971	S. sobrinus	Dental Plaque; Homo sapiens
GCF_002355215	TKU 31	Japan	2009/2010	S. troglodytae	Oral cavity; Chimpanzee
GCF_000180055	F0415	-	-	S. downei (formally sobrinus)	Oral cavity; Homo sapiens
GCF_000228185	TCI-348	Brazil	2009	S. downei (formally sobrinus)	Dental Plaque; Homo sapiens
GCF_000228205	TCI-349	Brazil	2009	S. downei (formally sobrinus)	Dental Plaque; Homo sapiens
GCF_000228365	TCI-374	Brazil	2009	S. downei (formally sobrinus)	Dental Plaque; Homo sapiens
GCF_000228385	TCI-376	Brazil	2009	S. downei (formally sobrinus)	Dental Plaque; Homo sapiens
GCF_900459175	NCTC 11391	United Kingdom	1981	S. downei (formally sobrinus)	Dental Plaque; Monkey
GCF_000187975	HS-6	-	-	S. criceti	-
GCF_900459215	NCTC12277	-	1959	S. criceti	Caries lesion; Hamster
GCF_000372425	DSM 20646	United States	-	S. ferus	Moral cavity; Rat
GCF_900475025	NCTC12278	-	1989	S. ferus	Moral cavity; Rat
GCF_000187995	NCTC 11558	-	-	S. macacae	-
GCF_900459485	NCTC 11558	United Kingdom	1983	S. macacae	Dental Plaque; Monkey (Macaque)
GCF_000286075	FA-1	United States	-	S. ratti	Oral cavity; Rattus norvegicus
GCF_000347915	DSM 20564	-	-	S. ratti	Caries lesion; Rat
GCF_008803015	ATCC 31377	United States	1979	S. ratti	Oral cavity; Homo sapiens
GCF_900638045	NCTC10920	United Kingdom	1960	S. ratti	Teeth; Rat
