## Supplementary material for "Metagenomics of the modern and historical human oral microbiome with phylogenetic studies on *Streptococcus mutans* and *Streptococcus sobrinus*": Table S6

### Sheet: Table S6
Philosophical Transactions of the Royal Society B
Metagenomics of the modern and historical human oral microbiome with phylogenetic studies on Streptococcus mutans and Streptococcus sobrinus
Mark Achtman and Zhemin Zhou
Table S6. Metagenomic samples that were used to reconstruct pseudo-MAGs of Mutans streptococci
			S. mutans		S. sobrinus
Sample accession	Country	Source	Coverage	% unmasking	Coverage	% unmasking
ERS537424	China	plaque	65.1809	93.2506	3.52123	45.9139
SRS833655	United States	plaque	364.312	93.151	48.7518	93.23
ERS537533	China	plaque	78.9895	92.9364	7.76442	3.79629
ERS537491	China	plaque	56.6831	92.8024	5.55095	2.50481
ERS537484	China	plaque	14.1273	92.7406	3.04768	2.96983
ERS537450	China	plaque	11.3648	91.5678	2.23048	0.219453
ERS537492	China	plaque	18.0091	89.1955	2.88181	6.28022
SRS3070067	Australia	plaque	11.9736	88.7344	0.323839	1.40891
ERS537549	China	plaque	50.91	88.295	0.776018	1.43402
ERS537548	China	plaque	31.8482	88.1831	2.65189	2.16592
ERS537475	China	plaque	8.38355	88.0622	14.2394	89.877
SRS833647	United States	plaque	38.0242	87.9283	1.41065	2.11548
ERS537544	China	plaque	97.0105	87.8237	91.4695	93.237
SRS841386	United States	plaque	12.8747	87.789	0.719905	1.58975
ERS537485	China	plaque	48.7859	87.5828	1.56227	2.26862
SRS3070134	Australia	plaque	18.1002	87.2734	26.0824	93.1386
ERS537508	China	plaque	10.6032	86.7855	85.3453	95.6494
ERS537518	China	plaque	8.36091	86.4143	1.33642	2.22341
ERS537496	China	plaque	40.9135	85.9706	132.918	88.6896
SRS833646	United States	plaque	10.6577	85.7768	1.76485	0.999341
ERS537636	China	saliva	7.38872	85.2066	3.48541	36.1485
SRS3070105	Australia	plaque	16.7764	84.9268	1.87843	0.96623
ERS537441	China	plaque	8.5597	84.434	2.03471	2.75769
SRS833653	United States	plaque	19.9555	84.1381	0.493053	3.41815
SRS2403914	Denmark	saliva	5.88006	82.3015	1.12153	1.4105
ERS537646	China	saliva	9.55049	81.5347	5.81118	3.10277
ERS537571	China	saliva	5.10109	78.4726	0.775341	8.41672
ERS537553	China	plaque	6.11243	75.2761	2.20398	3.05101
SRS2403917	Denmark	saliva	3.70374	73.0579	0.567438	1.21916
ERS537476	China	plaque	4.94064	73.0261	9.60633	91.3235
SRS3070079	Australia	plaque	4.33021	72.7473	0.281661	1.21688
ERS537478	China	plaque	4.49858	59.4119	30.936	94.6765
ERS537535	China	plaque	8.51154	57.5536	44.4061	93.9959
ERS537685	China	saliva	6.43572	43.0576	22.1417	90.4565
ERS537452	China	plaque	1.9914	32.7058	40.0744	93.9484
ERS537493	China	plaque	2.37015	19.9615	20.1335	91.0911
ERS537664	China	saliva	3.89427	15.0997	31.1477	96.2119
ERS537680	China	saliva	8.20023	14.1011	14.1312	84.293
ERS537446	China	plaque	4.34787	3.92582	14.0918	89.3064
Note: Yellow cells: pseudo-MAGs that were used in Figure 6
